# Mutation-Attention (MuAt): deep representation learning of somatic mutations for tumour typing and subtyping

**DOI:** 10.1101/2022.03.15.483816

**Authors:** Prima Sanjaya, Sebastian M. Waszak, Oliver Stegle, Jan O. Korbel, Esa Pitkänen

## Abstract

Cancer genome sequencing enables accurate classification of tumours and tumour sub-types. However, prediction performance is still limited using exome-only sequencing and for tumor types with low somatic mutation burden such as many pediatric tumours. Moreover, the ability to leverage deep representation learning in discovery of tumour entities remains unknown. We introduce here Mutation-Attention (MuAt), a deep neural network to learn representations of simple and complex somatic alterations for prediction of tumour types and subtypes. MuAt achieved prediction accuracy of 89% for whole genomes (24 tumour types) and 64% for whole exomes (20 types), and a top-5 accuracy of 97% and 90%, respectively. Tumour representations learnt by MuAt included tumour entities such as acral melanoma, SHH-activated medulloblastoma, *SPOP*-associated prostate cancer, microsatellite instability, and *MUTYH*-associated pancreatic endocrine tumours although these tumour subtypes and subgroups were not used as training labels. Integrated representations of somatic alterations hold significant potential to drive discovery of novel tumour entities and clinical application.
