## Supplemental Table 1 for "Mutation-Attention (MuAt): deep representation learning of somatic mutations for tumour typing and subtyping"

### Sheet: PCAWG
Supplementary Table 1. Dataset Information for PCAWG, TCGA, ICGC, and Common Tumour Subtypes in PCAWG and TCGA
PCAWG			N samples	Number of Mutations (total per tumour type)
index	Tumor Subtype	Histology		SNV	MNV	indels	SV	MEI	Negatives	Total
1	Bone-Osteosarc	Sarcoma, bone	44	166830	1835	8137	42449	10	30	219291
2	Breast-AdenoCA	Breast adenocarcinoma	198	1433832	15410	90351	195047	418	528	1735586
3	CNS-GBM	Diffuse glioma	41	523816	2069	21118	19495	1	36	566535
4	CNS-Medullo	Medulloblastoma	146	209987	1147	24475	7728	5	41	243383
5	CNS-PiloAstro	Pilocytic astrocytoma	89	22020	117	1028	700	6	0	23871
6	ColoRect-AdenoCA	Colorectal adenocarcinoma	60	5449960	14060	893447	18663	1243	333	6377706
7	Eso-AdenoCA	Oesophageal adenocarcinoma	98	2710175	18137	154165	79835	7914	277	2970503
8	Head-SCC	Head/Neck squamous cell carcinoma	57	903490	13398	39734	20506	1829	120	979077
9	Kidney-ChRCC	Renal cell carcinoma (distal tubules)	45	120506	1125	7987	3833	6	15	133472
10	Kidney-RCC	Renal cell carcinoma (proximal tubules)	144	899378	24373	127788	14040	10	556	1066145
11	Liver-HCC	Liver hepatocellular carcinoma	326	3897023	83232	234248	101046	156	663	4316368
12	Lung-AdenoCA	Lung adenocarcinoma	38	1345918	48436	45398	17762	21	148	1457683
13	Lung-SCC	Lung squamous cell adenocarcinoma	48	2115465	72291	82644	39097	1308	303	2311108
14	Lymph-BNHL	B cell non hodgkin's lymphoma	105	1242800	12554	91623	22923	47	283	1370230
15	Lymph-CLL	Chronic lymphocytic leukaemia	95	226675	1922	12170	2267	1	25	243060
16	Myeloid-MPN	Myeloproliferative neoplasm	55	65263	294	2123	392	0	5	68077
17	Ovary-AdenoCA	Ovarian adenocarcinoma	113	987322	16830	88769	118248	712	527	1212408
18	Panc-AdenoCA	Pancreatic adnocarcinoma	241	1675592	14858	232703	91943	945	496	2016537
19	Panc-Endocrine	Pancreatic neuroendocrine tumour	85	256625	1910	12423	6770	55	54	277837
20	Prost-AdenoCA	Prostate adenocarcinoma	286	1023818	11890	102846	138016	850	370	1277790
21	Skin-Melanoma	Skin melanoma	107	12204933	452359	106411	77407	24	1262	12842396
22	Stomach-AdenoCA	Gastric adenocarcinoma	75	1853300	10125	586050	58415	691	177	2508758
23	Thy-AdenoCA	Thyroid adenocarcinoma	48	64957	568	4121	684	3	23	70356
24	Uterus-AdenoCA	Uterina adenocarcinoma	51	2570214	7153	750637	32258	502	246	3361010
	Grand Total		2595	41969899	826093	3720396	1109524	16757	6518	47649187

### Sheet: TCGA
TCGA			N samples	Number of Mutations (total per tumour type)
index	Tumor Subtype	Histology		SNV	MNV	indels	Total
1	BLCA	Bladder Urothelial Carcinoma	408	138789	1081	2614	142484
2	BRCA	Breast invasive carcinoma	778	76647	490	10950	88087
3	CESC	Cervical squamous cell carcinoma and endocervical adenocarcinoma	286	98090	438	2973	101501
4	COAD	Colon adenocarcinoma	271	184166	548	18939	203653
5	ESCA	Esophageal carcinoma	182	40905	311	3468	44684
6	HNSC	Head and Neck squamous cell carcinoma	502	100232	2097	3535	105864
7	KIRC	Kidney renal clear cell carcinoma	354	24888	650	2769	28307
8	KIRP	Kidney renal papillary cell carcinoma	276	21135	576	2669	24380
9	LIHC	Liver hepatocellular carcinoma	360	52879	897	2626	56402
10	LUAD	Lung adenocarcinoma	497	180092	6083	5526	191701
11	LUSC	Lung squamous cell carcinoma	467	164103	4934	4928	173965
12	PAAD	Pancreatic adenocarcinoma	176	30236	134	542	30912
13	PRAD	Prostate adenocarcinoma	491	29361	184	1386	30931
14	SARC	Sarcoma	234	23656	1228	1048	25932
15	SKCM	Skin Cutaneous Melanoma	466	387320	24347	2260	413927
16	STAD	Stomach adenocarcinoma	436	187516	542	26142	214200
17	TGCT	Testicular Germ Cell Tumors	128	2822	19	208	3049
18	THCA	Thyroid carcinoma	488	7523	88	304	7915
19	THYM	Thymoma	122	3824	26	484	4334
20	UCEC	Uterine Corpus Endometrial Carcinoma	430	744642	1916	43558	790116
	Grand Total		7352	2498826	46589	136929	2682344

### Sheet: ICGC
ICGC			N samples	Number of Mutations (total per tumour type)				Equivalent tumour type in the PCAWG MuAt dataset
index	Tumor Subtype	Histology		SNV	MNV	indels	Total
1	BRCA-FR	Breast adenocarcinoma	72	618950	3806	0	622756	Breast-AdenoCA
2	LIAD-FR	Benign Liver Tumour	5	39080	1600	1038	41718	Liver-HCC
3	LUSC-KR	Lung squamous cell adenocarcinoma	30	1665431	56390	0	1721821	Lung-SCC
4	PEME-CA	Pediatric Medulloblastoma	112	106390	1446	41926	149762	CNS-Medullo
5	PRAD-CN	Prostate adenocarcinoma	65	144721	1679	50	146450	Prost-AdenoCA
6	PRAD-FR	Prostate adenocarcinoma	25	122905	1310	0	124215	Prost-AdenoCA
7	ALL-US	Acute Lymphoblastic Leukemia	132	553	1	2	556	None
8	AML-US	Acute Myeloid Leukemia	142	445	7	0	452
9	BOCA-FR	Ewing sarcoma	98	36376	83	114	36573
10	LMS-FR	Soft tissue cancer	78	580692	24120	3255873	3860685
11	NBL-US	Neuroblastoma	20	85	0	2	87
12	NKTL-SG	T-cell and NK-cell lymphoma	50	229878	1573	37573	269024
13	RT-US	Rhabdoid Tumors	34	120	2	0	122
14	SKCA-BR	Skin Adenocarcinoma	95	4209001	132371	348738	4690110
15	UTCA-FR	Uterine Cancer	40	425964	9146	0	435110
16	WT-US	Wilms Tumor	74	331	1	0	332
	Total PCAWG equivalent		309	2697477	66231	43014	2806722
	Total non PCAWG equivalent		763	5483445	167304	3642302	9293051
	Grand Total		1072	8180922	233535	3685316	12099773

### Sheet: Common Tumor Subtypes
	Common tumor subtypes in PCAWG & TCGA
index	Tumor subtypes	PCAWG								TCGA
		N samples	SNV	MNV	indels	SV	MEI	Negatives	Total	N samples	SNV	MNV	indels	Total
1	Breast-AdenoCA / BRCA	198	1433832	15410	90351	195047	418	528	1735586	408	76647	490	10950	88087
2	ColoRect-AdenoCA / COAD	60	5449960	14060	893447	18663	1243	333	6377706	271	184166	548	18939	203653
3	Eso-AdenoCA / ESCA	98	2710175	18137	154165	79835	7914	277	2970503	182	40905	311	3468	44684
4	Head-SCC / HNSC	57	903490	13398	39734	20506	1829	120	979077	502	100232	2097	3535	105864
5	Kidney-RCC / KIRC	144	899378	24373	127788	14040	10	556	1066145	354	24888	650	2769	28307
6	Liver-HCC / LIHC	326	3897023	83232	234248	101046	156	663	4316368	360	52879	897	2626	56402
7	Lung-AdenoCA / LUAD	38	1345918	48436	45398	17762	21	148	1457683	497	180092	6083	5526	191701
8	Lung-SCC / LUSC	48	2115465	72291	82644	39097	1308	303	2311108	467	164103	4934	4928	173965
9	Panc-Endocrine / PAAD	241	1675592	14858	232703	91943	945	496	2016537	176	30236	134	542	30912
10	Prost-AdenoCA / PRAD	286	1023818	11890	102846	138016	850	370	1277790	491	29361	184	1386	30931
11	Skin-Melanoma / SKCM	107	12204933	452359	106411	77407	24	1262	12842396	466	387320	24347	2260	413927
12	Stomach-AdenoCA / STAD	75	1853300	10125	586050	58415	691	177	2508758	436	187516	542	26142	214200
13	Thy-AdenoCA / THCA	48	64957	568	4121	684	3	23	70356	488	7523	88	304	7915
	Grand Total	1726	35577841	779137	2699906	852461	15412	5256	39930013	5098	1465868	41305	83375	1590548
