## Supplemental Table 2 for "Mutation-Attention (MuAt): deep representation learning of somatic mutations for tumour typing and subtyping"

### Sheet: Supplementary_Table2
	Supplementary Table 2. Classification accuracy of different models (mean±standard deviation)
	Dataset	Model	Input Types	top1	top3	top5	precision	recall	f1
	PCAWG	RF	(SNV)	0.733±0.02	0.899±0.01	0.942±0.00	0.710±0.01	0.644±0.02	0.652±0.01
			(SNV150)	0.733±0.02	0.897±0.01	0.936±0.01	0.716±0.03	0.653±0.02	0.663±0.02
			(SNV,MNV)	0.733±0.01	0.895±0.01	0.942±0.01	0.713±0.02	0.638±0.02	0.647±0.02
			(SNV)+pos	0.732±0.01	0.884±0.01	0.937±0.00	0.714±0.04	0.622±0.02	0.629±0.02
			(SNV150)+pos	0.773±0.02	0.906±0.00	0.950±0.01	0.757±0.04	0.667±0.02	0.679±0.02
			(SNV,MNV)+pos	0.735±0.01	0.894±0.01	0.941±0.01	0.722±0.02	0.637±0.02	0.647±0.02
		*RF	(SNV150)	N/A	N/A	N/A	N/A	N/A	0.653±0.19
		DNN	(SNV)	0.852±0.01	0.947±0.01	0.969±0.01	0.834±0.03	0.808±0.02	0.806±0.03
			(SNV)+pos	0.855±0.01	0.948±0.01	0.972±0.01	0.845±0.03	0.811±0.02	0.812±0.03
			(SNV150)	0.811±0.02	0.927±0.01	0.956±0.01	0.794±0.04	0.748±0.02	0.750±0.03
			(SNV150)+pos	0.815±0.01	0.935±0.01	0.961±0.01	0.779±0.04	0.766±0.02	0.755±0.02
		*DNN	(SNV150)+pos	0.910±0.00	N/A	N/A	0.878±0.09	0.908±0.06	0.891±0.07
		MuAt	(SNV)	0.845±0.02	0.944±0.01	0.969±0.01	0.815±0.03	0.798±0.02	0.792±0.02
			(SNV)+pos	0.885±0.02	0.957±0.01	0.973±0.01	0.863±0.03	0.837±0.03	0.833±0.03
			(SNV)+pos+ges	0.882±0.02	0.956±0.01	0.971±0.01	0.861±0.03	0.840±0.03	0.837±0.03
			(SNV,MNV)	0.847±0.01	0.945±0.01	0.968±0.01	0.828±0.02	0.801±0.02	0.797±0.02
			(SNV,MNV)+pos	0.887±0.03	0.957±0.02	0.974±0.01	0.872±0.04	0.845±0.04	0.844±0.04
			(SNV,MNV)+pos+ges	0.881±0.02	0.961±0.01	0.976±0.01	0.859±0.03	0.832±0.03	0.831±0.03
			(SNV,MNV,indel)	0.859±0.02	0.952±0.01	0.971±0.01	0.846±0.02	0.816±0.03	0.815±0.02
			(SNV,MNV,indel)+pos	0.888±0.02	0.955±0.01	0.974±0.01	0.871±0.03	0.850±0.03	0.845±0.03
			(SNV,MNV,indel)+pos+ges	0.886±0.02	0.956±0.01	0.976±0.01	0.872±0.03	0.844±0.03	0.843±0.03
			(SNV,MNV,indel,SV/MEI)	0.862±0.02	0.944±0.01	0.965±0.01	0.846±0.04	0.827±0.02	0.821±0.03
			(SNV,MNV,indel,SV/MEI)+pos	0.882±0.02	0.953±0.02	0.970±0.01	0.867±0.03	0.835±0.03	0.835±0.03
			(SNV,MNV,indel,SV/MEI)+pos+ges	0.882±0.02	0.952±0.01	0.973±0.01	0.864±0.03	0.833±0.03	0.835±0.03
			(SNV,MNV,indel,SV/MEI,Neg)	0.864±0.02	0.953±0.02	0.970±0.01	0.852±0.03	0.829±0.02	0.826±0.03
			(SNV,MNV,indel,SV/MEI,Neg)+pos	0.887±0.02	0.955±0.01	0.974±0.01	0.872±0.03	0.840±0.02	0.841±0.03
			(SNV,MNV,indel,SV/MEI,Neg)+pos+ges	0.882±0.02	0.952±0.01	0.973±0.01	0.871±0.03	0.841±0.02	0.843±0.03
	TCGA	RF	(SNV)	0.508±0.00	0.781±0.01	0.875±0.01	0.489±0.01	0.447±0.01	0.451±0.01
			(SNV150)	0.539±0.01	0.807±0.01	0.885±0.01	0.526±0.02	0.487±0.01	0.490±0.01
			(SNV,MNV)	0.507±0.01	0.785±0.01	0.874±0.01	0.503±0.03	0.451±0.01	0.456±0.01
			(SNV)+pos	0.554±0.01	0.802±0.01	0.881±0.01	0.589±0.02	0.512±0.02	0.520±0.02
			(SNV150)+pos	0.577±0.01	0.815±0.01	0.887±0.01	0.582±0.02	0.541±0.01	0.541±0.01
			(SNV,MNV)+pos	0.555±0.01	0.804±0.02	0.885±0.01	0.577±0.03	0.510±0.02	0.515±0.02
		DNN	(SNV)	0.586±0.01	0.831±0.02	0.910±0.01	0.599±0.03	0.540±0.02	0.548±0.02
			(SNV150)	0.592±0.02	0.835±0.02	0.912±0.01	0.594±0.03	0.550±0.02	0.556±0.02
			(SNV,MNV)	0.587±0.02	0.827±0.01	0.910±0.01	0.609±0.03	0.542±0.02	0.551±0.02
			(SNV)+pos	0.593±0.02	0.833±0.01	0.913±0.01	0.598±0.02	0.547±0.02	0.554±0.02
			(SNV150)+pos	0.593±0.02	0.833±0.02	0.912±0.01	0.601±0.03	0.550±0.02	0.554±0.02
			(SNV,MNV)+pos	0.594±0.02	0.834±0.01	0.916±0.01	0.609±0.02	0.547±0.02	0.559±0.02
		MuAt	(SNV)	0.574±0.02	0.821±0.02	0.900±0.02	0.582±0.03	0.534±0.03	0.533±0.03
			(SNV)+pos	0.608±0.02	0.826±0.02	0.901±0.02	0.625±0.02	0.574±0.02	0.577±0.03
			(SNV)+pos+ges	0.611±0.02	0.825±0.02	0.897±0.01	0.624±0.03	0.585±0.03	0.587±0.03
			(SNV,MNV)	0.577±0.02	0.825±0.02	0.903±0.01	0.583±0.03	0.534±0.02	0.534±0.02
			(SNV,MNV)+pos	0.613±0.02	0.830±0.02	0.901±0.01	0.628±0.03	0.578±0.03	0.583±0.02
			(SNV,MNV)+pos+ges	0.616±0.02	0.832±0.02	0.903±0.02	0.632±0.01	0.591±0.02	0.592±0.02
			(SNV,MNV,indel)	0.580±0.02	0.825±0.02	0.906±0.02	0.589±0.02	0.540±0.03	0.535±0.03
			(SNV,MNV,indel)+pos	0.639±0.02	0.839±0.01	0.904±0.01	0.658±0.02	0.608±0.03	0.615±0.02
			(SNV,MNV,indel)+pos+ges	0.641±0.02	0.837±0.01	0.904±0.01	0.659±0.02	0.612±0.02	0.617±0.02
