## Supplemental Table 4 for "Mutation-Attention (MuAt): deep representation learning of somatic mutations for tumour typing and subtyping"

mutation_type	gene	p	coeff	coeff_low	coeff_high	q
snv.acaa	SPOP	0.811240473369593	0.07858975404492596	-0.566369581684252	0.7235490897741039	0.8529053919414452
snv.acaa	BRCA1	0.12122930453018077	0.3574200676830165	-0.0946417119404957	0.8094818473065286	0.2657255981185383
snv.acaa	BRCA2	0.0005217012216828407	0.625615831343123	0.27218328451256535	0.9790483781736807	0.002388842436126691
snv.acac	SPOP	0.7314568763968228	0.1134159187994529	-0.5343077265037386	0.7611395641026444	0.7929812865610415
snv.acac	BRCA1	0.10204658395912078	0.37734825561544466	-0.07499649941213876	0.829693010643028	0.2399473730930678
snv.acac	BRCA2	8.811672012485297e-05	0.7079943703933189	0.35411013941399055	1.0618786013726473	0.000479134665678888
snv.acag	SPOP	0.9109522976700175	-0.03879374515592554	-0.7186585611019716	0.6410710707901204	0.9242314856827
snv.acag	BRCA1	0.11692454400715926	0.36852660834901363	-0.09217783393411305	0.8292310506321403	0.2634849939122735
snv.acag	BRCA2	0.0020443182326990886	0.5732514275309405	0.20890149539620884	0.9376013596656722	0.008272357499759103
snv.acat	SPOP	0.7006194072254885	0.1270405653960459	-0.5205666979896151	0.7746478287817069	0.7832061186765922
snv.acat	BRCA1	0.1650203185701149	0.3205490693570714	-0.1319661483699529	0.7730642870840957	0.33583082375672507
snv.acat	BRCA2	1.4813767743236605e-05	0.7818145656503914	0.42804570803733594	1.135583423263447	0.00010520798315604773
snv.ccaa	SPOP	0.8863940003068022	-0.04722860527505718	-0.695141444974283	0.6006842344241687	0.9144729022084488
snv.ccaa	BRCA1	0.06403216049174724	0.4273053950248105	-0.024920923871816048	0.8795317139214371	0.16754279587314316
snv.ccaa	BRCA2	6.127801560882011e-06	0.815740817318316	0.46217005359011615	1.169311581046516	5.201158398016926e-05
snv.ccac	SPOP	0.703545799856696	0.1263955444579361	-0.5246050298952298	0.777396118811102	0.7832061186765922
snv.ccac	BRCA1	0.04354121449375844	0.4659669576949379	0.013508620338516297	0.9184252950513595	0.12025668764942807
snv.ccac	BRCA2	8.81373886211898e-09	1.0382661891106613	0.6844890542433906	1.392043323977932	3.0671811240174054e-07
snv.ccag	SPOP	0.9670856715061238	0.014394980465779306	-0.6693450423608114	0.6981350032923699	0.9746066665703917
snv.ccag	BRCA1	0.13308917695844963	0.3531108119271924	-0.10765504836218343	0.8138766722165682	0.2841413103161992
snv.ccag	BRCA2	6.561293000356768e-05	0.7377657200837063	0.37551168602069185	1.1000197541467207	0.0003624333276387548
snv.ccat	SPOP	0.627900434111551	-0.16118199465984429	-0.8129691953658101	0.49060520604612157	0.7211529738310883
snv.ccat	BRCA1	0.08872686981065157	0.3928925850079064	-0.059508432242836584	0.8452936022586495	0.2114859636582654
snv.ccat	BRCA2	2.0493298983914642e-08	1.0112578589143508	0.6578154274882486	1.364700290340453	5.485898497232534e-07
snv.gcaa	SPOP	0.8881949452484359	-0.04652247528547149	-0.6950983078890992	0.6020533573181562	0.9144729022084488
snv.gcaa	BRCA1	0.15094771277670174	0.3318351104565836	-0.12101859020074918	0.7846888111139163	0.30899884733113064
snv.gcaa	BRCA2	0.02665526248284106	0.40128657364318854	0.046449317677265844	0.7561238296091113	0.07928231917973239
snv.gcac	SPOP	0.5443253757327122	0.20160680442343681	-0.4501360830843786	0.8533496919312522	0.667692905345405
snv.gcac	BRCA1	0.06083276916115007	0.4334099899921219	-0.019709920633501743	0.8865299006177455	0.1628446436006171
snv.gcac	BRCA2	1.6080726753525586e-05	0.7818821905198313	0.42659804995879563	1.137166331080867	0.00011028160619779422
snv.gcag	SPOP	0.6030048490607689	0.18091089071180524	-0.5008610030016082	0.8626827844252186	0.7065511362732242
snv.gcag	BRCA1	0.5959660747343309	0.12602154230621065	-0.33982690828372875	0.59186999289615	0.7026773721014995
snv.gcag	BRCA2	0.022877433213815197	0.42701943690318656	0.059209371079603224	0.7948295027267699	0.06922910224702337
snv.gcat	SPOP	0.8983364239495705	0.042519069003154664	-0.6097492328348038	0.694787370841113	0.9167773476083593
snv.gcat	BRCA1	0.13700514062091101	0.3438393289115249	-0.1093524043781543	0.7970310622012041	0.2907182252199819
snv.gcat	BRCA2	0.00023814013850842957	0.6656726705176271	0.31062363764400025	1.0207217033912541	0.0011838966885847641
snv.tcaa	SPOP	0.8981922301707718	0.04220863458344415	-0.6043753204417609	0.6887925896086492	0.9167773476083593
snv.tcaa	BRCA1	0.4433994806725743	0.17691612373400212	-0.275484295131491	0.6293165425994952	0.6043956636610801
snv.tcaa	BRCA2	0.016159320155556302	0.4347112516241955	0.08048541493369987	0.7889370883146911	0.05020931619762137
snv.tcac	SPOP	0.4546518658208202	0.24646778903165922	-0.3996195260702363	0.8925551041335548	0.6049044555432391
snv.tcac	BRCA1	0.2133741438965614	0.2872718228471976	-0.16521065268156027	0.7397542983759555	0.38275361894847093
snv.tcac	BRCA2	0.0008757172108389636	0.6014909840675537	0.24722016885513243	0.9557617992799751	0.003857589738885561
snv.tcag	SPOP	0.8970153050589774	-0.04485943496939948	-0.7241537956487437	0.6344349257099448	0.9167773476083593
snv.tcag	BRCA1	0.5416028897847409	0.14443777979443193	-0.3193516425051106	0.6082272020939745	0.667692905345405
snv.tcag	BRCA2	0.2310235978356585	0.22455828113602005	-0.14290977361109602	0.5920263358831361	0.40198106023404584
snv.tcat	SPOP	0.9453297320498797	-0.02259322860596802	-0.668358961108658	0.623172503896722	0.9563219382365061
snv.tcat	BRCA1	0.43092540743134233	0.18168420482915681	-0.27043666497629765	0.6338050746346113	0.5966415226997752
snv.tcat	BRCA2	0.00798724860849972	0.4786784151595116	0.12499165601535012	0.8323651743036731	0.026726562651518293
snv.acga	SPOP	0.5801324732679539	0.18415819219541496	-0.46831676793183685	0.8366331523226668	0.6961589679215446
snv.acga	BRCA1	0.03740204476505965	0.48107622111107406	0.02805636625711977	0.9340960759650283	0.10555239242249354
snv.acga	BRCA2	1.6553903690352394e-07	0.9474218957794667	0.5926687864295347	1.3021750051293988	3.2004213801347963e-06
snv.acgc	SPOP	0.2892872177031116	0.3556454957941808	-0.3021455786590246	1.0134365702473862	0.45759978073037655
snv.acgc	BRCA1	0.07419219000352238	0.41432736642086854	-0.040503336799738054	0.8691580696414751	0.18984472147960138
snv.acgc	BRCA2	3.2430674014948374e-07	0.9303777639672335	0.5734393909173645	1.2873161370171025	5.642937278601017e-06
snv.acgg	SPOP	0.6673467832476843	0.15594820124222836	-0.5552160180264132	0.8671124205108698	0.761431739574407
snv.acgg	BRCA1	0.12123371856137852	0.36453234986577143	-0.09653045066250554	0.8255951503940484	0.2657255981185383
snv.acgg	BRCA2	0.00025929572397139037	0.684000971365235	0.3170001094300732	1.0510018333003968	0.0012532626658617201
snv.acgt	SPOP	0.5295550594741827	0.20910921266690685	-0.4428011812635372	0.8610196065973509	0.6618796698191676
snv.acgt	BRCA1	0.049007674233092734	0.4550172595876985	0.00197882354372797	0.908055695631669	0.13323961432122086
snv.acgt	BRCA2	5.769556812845204e-07	0.9054665436802224	0.5504432261635798	1.2604898611968651	8.729590308131004e-06
snv.ccga	SPOP	0.19209281048788995	0.44017484352307445	-0.2212160278070422	1.1015657148531912	0.3695616735971582
snv.ccga	BRCA1	0.03264659639828893	0.49486794366325026	0.04086959245378813	0.9488662948727125	0.09467512955503789
snv.ccga	BRCA2	3.5181230659411707e-10	1.1416141957924468	0.7849819533447056	1.498246438240188	2.040511378245879e-08
snv.ccgc	SPOP	0.2591602342036968	0.3810899853842916	-0.280853547528377	1.0430335182969603	0.4314825154471455
snv.ccgc	BRCA1	0.022813658992132172	0.5276489660496286	0.07337511748096232	0.981922814618295	0.06922910224702337
snv.ccgc	BRCA2	1.847148667447286e-08	1.0256735966211612	0.6683368784740921	1.3830103147682302	5.35673113559713e-07
snv.ccgg	SPOP	0.7425688832592166	0.11590666765155372	-0.5757375764806696	0.8075509117837771	0.7975739857228622
snv.ccgg	BRCA1	0.361688572678739	0.21530925767881853	-0.24733103885794971	0.6779495542155868	0.5375135396837148
snv.ccgg	BRCA2	5.624604172730405e-05	0.7508932845723486	0.38552271851028797	1.1162638506344091	0.00032087905772298046
snv.ccgt	SPOP	0.19221454862380927	0.4349874937228198	-0.21878806102692433	1.0887630484725639	0.3695616735971582
snv.ccgt	BRCA1	0.029441051319703437	0.5034100109497219	0.05029775831152311	0.9565222635879207	0.08609651982568736
snv.ccgt	BRCA2	1.1948853682289195e-09	1.1022715921293496	0.7469948271626494	1.4575483570960497	5.9402872591952e-08
snv.gcga	SPOP	0.4903046728486057	0.23601332042081508	-0.43455974374738443	0.9065863845890145	0.6343617864452632
snv.gcga	BRCA1	0.024368795703983082	0.5230286256785369	0.06767683940332575	0.978380411953748	0.07310638711194925
snv.gcga	BRCA2	1.5901659460205937e-08	1.0325133546308174	0.6744359175475292	1.3905907917141056	5.030706811046968e-07
snv.gcgc	SPOP	0.2045244356059689	0.42612932435757434	-0.23214646900116465	1.0844051177163134	0.3746026504783009
snv.gcgc	BRCA1	0.01335945893388284	0.5743003978057558	0.11933284882268719	1.0292679467888244	0.04304714545362248
snv.gcgc	BRCA2	4.25242839204862e-07	0.9239082875716933	0.5658460041046041	1.2819705710387825	7.046881335394855e-06
snv.gcgg	SPOP	0.26524122885158663	0.4121492777796524	-0.31292575245455	1.1372243080138547	0.4353959794356233
snv.gcgg	BRCA1	0.11811396278826053	0.3741271440579494	-0.09509750534041883	0.8433517934563176	0.2634849939122735
snv.gcgg	BRCA2	9.400606975911003e-06	0.8482404076873278	0.47299763721423627	1.2234831781604192	7.111763538297889e-05
snv.gcgt	SPOP	0.44808644030045597	0.256115842201892	-0.40559232975977677	0.9178240141635607	0.6043956636610801
snv.gcgt	BRCA1	0.014063716828616473	0.5685886055524938	0.11476927224934808	1.0224079388556395	0.044900673911546174
snv.gcgt	BRCA2	3.266003651064369e-09	1.0767964766740772	0.7201537126508443	1.43343924069731	1.4207115882130005e-07
snv.tcga	SPOP	0.17960754602946005	0.4447930471515332	-0.20483548797708973	1.0944215822801562	0.35513310237643236
snv.tcga	BRCA1	0.5271166400673273	0.14597455025052827	-0.3064269393122696	0.5983760398133262	0.6618796698191676
snv.tcga	BRCA2	2.832544145958471e-06	0.8469575745360627	0.49245255891060896	1.2014625901615164	3.285751209311826e-05
snv.tcgc	SPOP	0.14397868776952477	0.4857179104734449	-0.16582373502452352	1.1372595559714134	0.30002744517242286
snv.tcgc	BRCA1	0.14697525671507475	0.3351833842535874	-0.1177904660181695	0.7881572345253443	0.3044487460526548
snv.tcgc	BRCA2	3.2277256511270444e-08	1.0008132839631014	0.6460121781500887	1.3556143897761141	8.023203761372939e-07
snv.tcgg	SPOP	0.8557724600905874	0.06596171777651186	-0.6453270409180102	0.7772504764710338	0.8889815406314161
snv.tcgg	BRCA1	0.6203101539256931	0.1175401928147853	-0.3474769854141101	0.5825573710436807	0.7147944820070901
snv.tcgg	BRCA2	0.0014399828301616114	0.5985653197282935	0.2303992627262687	0.9667313767303183	0.005965643153526675
snv.tcgt	SPOP	0.22043954966421586	0.40352579883312656	-0.24191384949224803	1.0489654471585013	0.3913926698119751
snv.tcgt	BRCA1	0.3955666077205272	0.19580842529621084	-0.25592529826991856	0.6475421488623403	0.5689891830795201
snv.tcgt	BRCA2	1.729195468688835e-05	0.7744003262732607	0.42119956789220886	1.1276010846543125	0.00011542324711948278
snv.acta	SPOP	0.7185556461709506	0.11851159069838108	-0.5260084355648931	0.7630316169616553	0.786343914677644
snv.acta	BRCA1	0.34294884248956514	0.2188563517290426	-0.23345384909176048	0.6711665525498457	0.5188965095059507
snv.acta	BRCA2	0.007155223683735454	0.48485647161917034	0.13152320020661445	0.8381897430317262	0.02441193962686214
snv.actc	SPOP	0.7378349432719961	0.11075004458761056	-0.5377469714483225	0.7592470606235437	0.7949429110175066
snv.actc	BRCA1	0.4048316785516164	0.19282133287964906	-0.26085498110017036	0.6464976468594684	0.579758947061574
snv.actc	BRCA2	0.015292232464448536	0.43926905778730047	0.08429360237843331	0.7942445131961676	0.04794321529394676
snv.actg	SPOP	0.10630435973043743	-0.5296047411561708	-1.17232140755642	0.1131119252440782	0.24828132339726328
snv.actg	BRCA1	0.5487001933539556	-0.1384129826975498	-0.5907731506028803	0.31394718520778064	0.6684695753191707
snv.actg	BRCA2	0.5385687904223619	-0.1107201790463023	-0.4635902297619452	0.24214987166934057	0.6669819895622133
snv.actt	SPOP	0.7178498568710368	0.11914958488503968	-0.5271470872473116	0.765446257017391	0.786343914677644
snv.actt	BRCA1	0.22963900968284168	0.27735721685000103	-0.1751650587374587	0.7298794924374608	0.40198106023404584
snv.actt	BRCA2	0.003570889126845128	0.5261113184657107	0.17221996633049497	0.8800026706009264	0.013362036732710803
snv.ccta	SPOP	0.6154005522428678	0.1656832993412385	-0.48070704684314325	0.8120736455256202	0.7147944820070901
snv.ccta	BRCA1	0.30091684260744866	0.2389276714480595	-0.21375821419683516	0.6916135570929541	0.47170748300627086
snv.ccta	BRCA2	0.005222067020526642	0.5040505972845911	0.15033818109960195	0.8577630134695803	0.018734838382920324
snv.cctc	SPOP	0.5493744210956404	0.1975558239129015	-0.44918497999879203	0.844296627824595	0.6684695753191707
snv.cctc	BRCA1	0.1285839256724911	0.35109776948432314	-0.10171169452359718	0.8039072334922435	0.2796700383376682
snv.cctc	BRCA2	0.004868741671506141	0.5085388642600617	0.1545395027571287	0.8625382257629947	0.01764918855920976
snv.cctg	SPOP	0.2582174428122481	-0.3716662823692861	-1.0159642468997134	0.2726316821611412	0.4314825154471455
snv.cctg	BRCA1	0.457944340686666	-0.1715820454759922	-0.6246651817777049	0.28150109082572045	0.6059491656234212
snv.cctg	BRCA2	0.71232669996112	-0.066513175413379	-0.4200573526294046	0.2870310018026466	0.7844610493242714
snv.cctt	SPOP	0.7004950443300734	0.12664006732890776	-0.5186439325546464	0.7719240672124619	0.7832061186765922
snv.cctt	BRCA1	0.1981304731485417	0.2969042078839198	-0.15528576551242634	0.749094181280266	0.3724270421396727
snv.cctt	BRCA2	0.0021600114551301834	0.5527753657894925	0.1995593732443124	0.9059913583346726	0.008640045820520734
snv.gcta	SPOP	0.3736341973188231	0.2928776148345428	-0.35232664510385503	0.9380818747729406	0.550952121470129
snv.gcta	BRCA1	0.24093210124417475	0.2708829939380541	-0.18186616220892993	0.7236321500850381	0.4089969328437698
snv.gcta	BRCA2	0.003945545299483538	0.5206411797846543	0.16662764673490305	0.8746547128344055	0.014606912385322033
snv.gctc	SPOP	0.4131935301474875	0.2694532280255981	-0.3759423992181058	0.914848855269302	0.5869034632299006
snv.gctc	BRCA1	0.5269561739922527	0.14628019874714496	-0.30689252063670414	0.5994529181309941	0.6618796698191676
snv.gctc	BRCA2	0.012620103570187457	0.4506786548705323	0.0965475718486069	0.8048097378924577	0.04143203813608712
snv.gctg	SPOP	0.2087461809449047	-0.4125460788445698	-1.0557936634824763	0.23070150579333676	0.3801767844138471
snv.gctg	BRCA1	0.4553222520655622	-0.17246934323285612	-0.6252507544569639	0.2803120679912517	0.6049044555432391
snv.gctg	BRCA2	0.7742707964294867	-0.05169651336440376	-0.4049941601617174	0.30160113343290984	0.8239946090442244
snv.gctt	SPOP	0.6972808459872053	0.12826103063749605	-0.5179885999497511	0.7745106612247432	0.7832061186765922
snv.gctt	BRCA1	0.357828641912303	0.2124711196905844	-0.2404174168689912	0.66535965625016	0.5344393450020664
snv.gctt	BRCA2	0.00744288874188495	0.48329792914964775	0.12936568696913175	0.8372301713301638	0.025146847399766626
snv.tcta	SPOP	0.3308666946477379	0.31953725573170966	-0.3245403595675552	0.9636148710309745	0.5110157444383605
snv.tcta	BRCA1	0.8667312700700116	-0.03870179608646768	-0.4907205862448366	0.41331699407190126	0.8976859582867976
snv.tcta	BRCA2	0.21683850548700556	0.2226701378214797	-0.13071694556864472	0.5760572212116042	0.38697333286911767
snv.tctc	SPOP	0.42014522795926534	0.26518418962946816	-0.3795333034521174	0.9099016827110538	0.5919455033596127
snv.tctc	BRCA1	0.5544518964582069	0.13642983949803136	-0.3159412368638951	0.5888009158599578	0.6716425730453197
snv.tctc	BRCA2	0.10781103771170701	0.29017939370381385	-0.06349111212906777	0.6438498995366955	0.24846517300446383
snv.tctg	SPOP	0.19457311231198604	-0.42747148296576	-1.073361755040076	0.21841878910855617	0.37000788570803905
snv.tctg	BRCA1	0.2779498581679204	-0.25118292004894904	-0.7049510035245067	0.2025851634266086	0.44574447300661885
snv.tctg	BRCA2	0.2776559482199923	-0.19622242130717824	-0.5504862730412776	0.15804143042692118	0.44574447300661885
snv.tctt	SPOP	0.49577559599901133	0.22398972518585336	-0.42052439039149847	0.8685038407632052	0.6366417247514979
snv.tctt	BRCA1	0.8507833292985347	0.04339027516040103	-0.4086818428389166	0.49546239315971874	0.8889815406314161
snv.tctt	BRCA2	0.17668324949210534	0.2436125224698754	-0.1097985276067697	0.5970235725465205	0.35513310237643236
snv.ataa	SPOP	0.5864527334958605	0.18008989354830984	-0.46877099457238813	0.8289507816690078	0.7013249184074208
snv.ataa	BRCA1	0.45541657285151915	0.17292188613139087	-0.2811425788366347	0.6269863510994165	0.6049044555432391
snv.ataa	BRCA2	0.00011353740860590307	0.6987297705721658	0.34391109000210346	1.0535484511422282	0.0005810443852184451
snv.atac	SPOP	0.3542598535191612	0.3087450750168472	-0.3444895161612711	0.9619796661949656	0.5336901689379572
snv.atac	BRCA1	0.2264943969887223	0.28052498422544714	-0.1740817052712283	0.7351316737221225	0.40010177742170233
snv.atac	BRCA2	0.00030676707133087106	0.6561338693955168	0.29985390933057454	1.012413829460459	0.0014426343354478801
snv.atag	SPOP	0.7345175063872318	0.11298056199901313	-0.5399925733290543	0.7659536973270806	0.7938263733625983
snv.atag	BRCA1	0.23779789624875236	0.2733838824698306	-0.1805073083340894	0.7272750732737505	0.4089969328437698
snv.atag	BRCA2	4.686224766506967e-05	0.7379961548945664	0.3826694247012488	1.093322885087884	0.0002718010364574041
snv.atat	SPOP	0.7983979550939673	0.08430430683932955	-0.5626018088250738	0.7312104225037329	0.8445060436860201
snv.atat	BRCA1	0.5651003388944933	0.1329960882889511	-0.32011625107967717	0.5861084276575794	0.6804668440667255
snv.atat	BRCA2	0.0011833052680120721	0.5859566192116357	0.23180969024699993	0.9401035481762714	0.004961328111665074
snv.ctaa	SPOP	0.8553849142614508	0.0613062189375429	-0.5979893582401967	0.7206017961152824	0.8889815406314161
snv.ctaa	BRCA1	0.034425415078558216	0.48998411144881016	0.03592876159661346	0.9440394613010068	0.09819708563392016
snv.ctaa	BRCA2	1.0070844104660835e-06	0.8890713819464813	0.532740273634619	1.2454024902583436	1.298019906822952e-05
snv.ctac	SPOP	0.7099607480602494	0.12507278834715752	-0.5340623445418804	0.7842079212361954	0.7844610493242714
snv.ctac	BRCA1	0.03761062258732528	0.48080273886794517	0.027544984346104084	0.9340604933897863	0.10555239242249354
snv.ctac	BRCA2	5.180045438096814e-07	0.9104612669108227	0.5549549835241406	1.2659675502975047	8.193890056625868e-06
snv.ctag	SPOP	0.6403864137473616	0.1558901053659813	-0.49814686312496254	0.8099270738569251	0.7330739210002691
snv.ctag	BRCA1	0.015085188254613292	0.5617968556234327	0.10872967055023391	1.0148640406966316	0.047724050114594775
snv.ctag	BRCA2	2.908398474577917e-07	0.9298059367595246	0.5745156721808473	1.285096201338202	5.326961416595343e-06
snv.ctat	SPOP	0.7222613582037802	0.11829813271459227	-0.5340237042621587	0.7706199696913434	0.7879214816768512
snv.ctat	BRCA1	0.045462744166271704	0.4620320718410124	0.009327637955584056	0.9147365057264407	0.12457507850285474
snv.ctat	BRCA2	1.2150845566607078e-05	0.7916741652567498	0.4369995952017985	1.1463487353117012	8.809363035790132e-05
snv.gtaa	SPOP	0.4320507578170786	0.26494294076822944	-0.3959798984501446	0.9258657799866035	0.5966415226997752
snv.gtaa	BRCA1	0.11715740848996169	0.3644314071036172	-0.09144334263620224	0.8203061568434367	0.2634849939122735
snv.gtaa	BRCA2	6.1263943973022e-06	0.8256361629505731	0.467780254568987	1.183492071332159	5.201158398016926e-05
snv.gtac	SPOP	0.3357113178603768	0.32835775671850903	-0.34016513139158305	0.9968806448286012	0.5110157444383605
snv.gtac	BRCA1	0.06480155692015029	0.42975059945621097	-0.026376578551537355	0.8858777774639592	0.16829061050904703
snv.gtac	BRCA2	3.305264175920701e-06	0.85236726103211	0.49316422662999926	1.2115702954342207	3.286376952058297e-05
snv.gtag	SPOP	0.761984936342107	0.1021952332694307	-0.5591297807688164	0.7635202473076778	0.8159100241447791
snv.gtag	BRCA1	0.06175536718617786	0.4335672994314791	-0.02133334967211087	0.888467948535069	0.16405242580755647
snv.gtag	BRCA2	6.67180474215034e-07	0.905164999372984	0.5482540049092441	1.2620759938367239	9.674116876117993e-06
snv.gtat	SPOP	0.7111548297275041	0.12449261539149231	-0.5344254978089109	0.7834107285918956	0.7844610493242714
snv.gtat	BRCA1	0.08555469892434643	0.3982887716942693	-0.05574427747689237	0.852321820865431	0.20675718906717055
snv.gtat	BRCA2	1.4144695270987677e-06	0.8755891691602138	0.519765142664602	1.2314131956558256	1.6973634325185214e-05
snv.ttaa	SPOP	0.5945084461127546	0.17591465164331443	-0.4717975936960992	0.8236268969827281	0.7026773721014995
snv.ttaa	BRCA1	0.5965626538318749	0.12253147531920765	-0.33115184160678984	0.5762147922452051	0.7026773721014995
snv.ttaa	BRCA2	0.006852438241422541	0.4896433094450911	0.13472189299157195	0.8445647258986102	0.023610381267475684
snv.ttac	SPOP	0.18863683326704483	0.44051943306616925	-0.2162487871574159	1.0972876532897544	0.36673529596051174
snv.ttac	BRCA1	0.0820563842159514	0.40305499456846827	-0.051245816039888925	0.8573558051768255	0.2019650292520208
snv.ttac	BRCA2	3.1429699801258278e-06	0.8477223868655397	0.491271673077783	1.2041731006532963	3.286376952058297e-05
snv.ttag	SPOP	0.4530096882662499	0.2529551863635111	-0.40773046015339787	0.9136408328804201	0.6049044555432391
snv.ttag	BRCA1	0.14301760876992714	0.3405809895743359	-0.11517870489965343	0.7963406840483253	0.29982004730081113
snv.ttag	BRCA2	3.297978079374355e-06	0.8492874436627849	0.4914173142551277	1.207157573070442	3.286376952058297e-05
snv.ttat	SPOP	0.6121105834179528	0.16775390366250864	-0.4806696258570239	0.8161774331820412	0.7147944820070901
snv.ttat	BRCA1	0.23898342004635165	0.2719794131379666	-0.18072171651711516	0.7246805427930483	0.4089969328437698
snv.ttat	BRCA2	9.248948829663242e-05	0.7063598939527135	0.3522373910541976	1.0604823968512294	0.0004951744911881244
snv.atca	SPOP	0.43170033977324884	0.25829451556732236	-0.38555310935457604	0.9021421404892207	0.5966415226997752
snv.atca	BRCA1	0.4448814995152065	0.17631021263260285	-0.2760097979231294	0.6286302231883351	0.6043956636610801
snv.atca	BRCA2	1.8840958546321933e-05	0.7705005645867907	0.4175126510506986	1.1234884781228829	0.00012141951063185245
snv.atcc	SPOP	0.4757352389574191	0.236745166374089	-0.41388006462657206	0.88737039737475	0.6200594125737148
snv.atcc	BRCA1	0.27343000736708933	0.253700182219833	-0.20032121805102293	0.7077215824906888	0.4446431895502201
snv.atcc	BRCA2	1.757882786589824e-05	0.7777113322032796	0.42269890404253185	1.1327237603640272	0.00011542324711948278
snv.atcg	SPOP	0.3848943615187016	0.2868607664680368	-0.36019635965315	0.9339178925892236	0.5604319573577747
snv.atcg	BRCA1	0.46317668398327205	0.1695858321010267	-0.2834816759508537	0.6226533401529072	0.6099377373789315
snv.atcg	BRCA2	1.1334349075213612e-06	0.8784322727327794	0.5246785528003508	1.232185992665208	1.408697670776549e-05
snv.atct	SPOP	0.46446408162476105	0.24061307484246441	-0.4040659340892908	0.8852920837742196	0.6099377373789315
snv.atct	BRCA1	0.33588402933053263	0.22208165816262845	-0.23022908829683483	0.6743924046220917	0.5110157444383605
snv.atct	BRCA2	9.950147795604302e-05	0.701422309771084	0.34817678456379464	1.0546678349783734	0.0005246441564954996
snv.ctca	SPOP	0.4921746128818474	0.22803480355506744	-0.4226709856229379	0.8787405927330728	0.6343617864452632
snv.ctca	BRCA1	0.2307805048802577	0.27753268811585763	-0.17638623529790431	0.7314516115296196	0.40198106023404584
snv.ctca	BRCA2	6.379435245924483e-08	0.9779240928486824	0.6234940503759514	1.3323541353214134	1.387527165988575e-06
snv.ctcc	SPOP	0.4921772481040835	0.22813849957972343	-0.4228671532052073	0.8791441523646542	0.6343617864452632
snv.ctcc	BRCA1	0.0631439537084545	0.4294446451553304	-0.023524185735196046	0.8824134760458568	0.16647042341319826
snv.ctcc	BRCA2	5.526455155111024e-06	0.8213826582098764	0.46707539839118917	1.1756899180285636	5.061069457838517e-05
snv.ctcg	SPOP	0.35603906135988217	0.30734820173240474	-0.34534010069309484	0.9600365041579043	0.5340585920398233
snv.ctcg	BRCA1	0.38972809302506073	0.19921607999739827	-0.25474455457471223	0.6531767145695088	0.565105734886338
snv.ctcg	BRCA2	1.3150661427084306e-07	0.9545888641619351	0.600021091446783	1.3091566368770873	2.6920177509560813e-06
snv.ctct	SPOP	0.508807308877014	0.21910161590381144	-0.43086644161041937	0.8690696734180423	0.6444247440943772
snv.ctct	BRCA1	0.2807502315711502	0.24935503971386774	-0.20374230333612042	0.7024523827638559	0.44612365564730716
snv.ctct	BRCA2	2.5279151794779982e-05	0.7609490351678379	0.4068823169031993	1.1150157534324765	0.0001590752913593754
snv.gtca	SPOP	0.36297609720020974	0.3001659997653601	-0.3465404440792316	0.9468724436099518	0.5375135396837148
snv.gtca	BRCA1	0.6812237342887153	0.09514448344834596	-0.35880530226800683	0.5490942691646987	0.7717311148024351
snv.gtca	BRCA2	3.161556968734644e-06	0.8419686885619867	0.487845098627655	1.1960922784963184	3.286376952058297e-05
snv.gtcc	SPOP	0.19905583286775608	0.4256497572166724	-0.22395949173054353	1.0752590061638885	0.3724270421396727
snv.gtcc	BRCA1	0.43929289587694476	0.1796278768626581	-0.2755954405646033	0.6348511942899195	0.6042447737754022
snv.gtcc	BRCA2	0.0003036018807322928	0.6560480139769458	0.3000799241848917	1.0120161037689999	0.0014426343354478801
snv.gtcg	SPOP	0.2627808505069651	0.3721319938687462	-0.2791785726566419	1.0234425603941344	0.4334015923053263
snv.gtcg	BRCA1	0.42225110376247155	0.18615886382854302	-0.2684887308125962	0.6408064584696822	0.5925136456021778
snv.gtcg	BRCA2	7.559939323316946e-07	0.8959642148212141	0.540946752221376	1.2509816774210523	1.0523435538057189e-05
snv.gtct	SPOP	0.4200376302939499	0.26602051993457176	-0.3805805613532163	0.9126216012223598	0.5919455033596127
snv.gtct	BRCA1	0.5957367312068854	0.12279160957861024	-0.33083408266213254	0.576417301819353	0.7026773721014995
snv.gtct	BRCA2	0.00010211755693569347	0.7021402044134555	0.34795982054082364	1.0563205882860873	0.0005304016390092736
snv.ttca	SPOP	0.31976600738210603	0.327923107799046	-0.31806381139949336	0.9739100269975853	0.49677933289720044
snv.ttca	BRCA1	0.42801724223548543	0.18331614156006498	-0.269999479823905	0.636631762944035	0.5966415226997752
snv.ttca	BRCA2	3.9199953989597234e-05	0.7429320994452304	0.38882978291264436	1.0970344159778165	0.00023519972393758342
snv.ttcc	SPOP	0.26037738001120847	0.3720082654723927	-0.2758131928073962	1.0198297237521816	0.4314825154471455
snv.ttcc	BRCA1	0.24087800730733366	0.2713859995877947	-0.18215171720275825	0.7249237163783476	0.4089969328437698
snv.ttcc	BRCA2	0.0003769522493671068	0.6434359964261208	0.2887643456629922	0.9981076471892494	0.0017490584370633755
snv.ttcg	SPOP	0.2927263897754617	0.35056717985862695	-0.3024698020568004	1.0036041617740543	0.4609447223613605
snv.ttcg	BRCA1	0.38248155198019973	0.20290209716411067	-0.25245773003889094	0.6582619243671123	0.5604319573577747
snv.ttcg	BRCA2	4.029909400103697e-06	0.8368631208887294	0.48105385833085046	1.1926723834466082	3.7902931655029366e-05
snv.ttct	SPOP	0.50924369145389	0.21772149830404947	-0.4288180189328968	0.8642610155409958	0.6444247440943772
snv.ttct	BRCA1	0.5558421294168163	0.1361368866485721	-0.3168520218445726	0.5891257951417168	0.6716425730453197
snv.ttct	BRCA2	0.00019160688964232065	0.6732897533841259	0.31948738610895694	1.027092120659295	0.000966365182543878
snv.atga	SPOP	0.39567638593460874	0.28304772446979404	-0.370100438755202	0.93619588769479	0.5689891830795201
snv.atga	BRCA1	0.21051956408200811	0.2917411251754739	-0.1649194619775759	0.7484017123285237	0.3801767844138471
snv.atga	BRCA2	0.0023734194951053823	0.5560794462641236	0.19744658642951834	0.914712306098729	0.009350390906802343
snv.atgc	SPOP	0.5325468607740429	0.21285246878112862	-0.455578632734722	0.8812835702969792	0.6618796698191676
snv.atgc	BRCA1	0.4465422872875344	0.18011276858307168	-0.283652556403663	0.6438780935698063	0.6043956636610801
snv.atgc	BRCA2	0.002573793381644629	0.5606806933830015	0.196141396796489	0.925219989969514	0.009952001075692565
snv.atgg	SPOP	0.5023285925005714	0.22590982618106548	-0.4341305315857137	0.8859501839478446	0.6403309530776514
snv.atgg	BRCA1	0.07159164607283725	0.41861201777245116	-0.03676993616964219	0.8739939717145445	0.18454735432109157
snv.atgg	BRCA2	5.881490483888304e-06	0.8268728386552325	0.4691632517405469	1.1845824255699182	5.201158398016926e-05
snv.atgt	SPOP	0.3142708142071414	0.33432551866721527	-0.3168374986454402	0.9854885359798707	0.4904315845026243
snv.atgt	BRCA1	0.781913999907196	0.0644881616940382	-0.39209699720681224	0.5210733205948886	0.8295916828283665
snv.atgt	BRCA2	0.006028637110107942	0.5010976562306036	0.1434666380907384	0.858728674370469	0.02097965714317564
snv.ctga	SPOP	0.19802206707037717	0.4390235459449534	-0.22945493734551126	1.107502029235418	0.3724270421396727
snv.ctga	BRCA1	0.13079459547975358	0.35409351665770106	-0.10521926756481126	0.8134063008802134	0.2824843626274037
snv.ctga	BRCA2	1.616195952898708e-05	0.7958169777298663	0.43410753667804775	1.1575264187816847	0.00011028160619779422
snv.ctgc	SPOP	0.18457457179186987	0.44825980477029403	-0.21391423452719804	1.1104338440677861	0.36085365721107143
snv.ctgc	BRCA1	0.21084517066630026	0.2921345902163631	-0.16546832362819563	0.7497375040609219	0.3801767844138471
snv.ctgc	BRCA2	7.021700103434388e-06	0.8242163272946861	0.46467400514486795	1.1837586494445043	5.682678223244574e-05
snv.ctgg	SPOP	0.11795142166856117	0.5241943918649179	-0.1329517178360622	1.181340501565898	0.2634849939122735
snv.ctgg	BRCA1	0.0767762917888426	0.41061892860989024	-0.044145169638390325	0.8653830268581708	0.1950229893614396
snv.ctgg	BRCA2	5.187022574252464e-08	0.9925483122800993	0.6352593322599009	1.3498372923002977	1.2033892372265716e-06
snv.ctgt	SPOP	0.20410328809849765	0.42282196513088444	-0.2297370923904798	1.0753810226522487	0.3746026504783009
snv.ctgt	BRCA1	0.7299461191275457	0.08011998110735827	-0.3747860108732881	0.5350259730880047	0.7929812865610415
snv.ctgt	BRCA2	0.08264389375812255	0.3164059402070504	-0.04091316727385097	0.6737250476879517	0.2019650292520208
snv.gtga	SPOP	0.25986677943285796	0.38517779153424236	-0.2848590759932581	1.0552146590617428	0.4314825154471455
snv.gtga	BRCA1	0.033837152946634474	0.4981161484514195	0.03803768216176223	0.9581946147410767	0.09731677045808923
snv.gtga	BRCA2	9.272149220616653e-06	0.8208693508005491	0.4579778629614742	1.1837608386396241	7.111763538297889e-05
snv.gtgc	SPOP	0.1808437115457181	0.4597560279019596	-0.21363435214228987	1.133146407946209	0.3555571277848017
snv.gtgc	BRCA1	0.11280315737308011	0.37498379398210957	-0.0884999097918549	0.838467497756074	0.2582598603015255
snv.gtgc	BRCA2	2.5598322747485697e-05	0.7841983788037253	0.41906815925293545	1.1493285983545152	0.0001590752913593754
snv.gtgg	SPOP	0.4091427661916851	0.27978532537613543	-0.3845799407628331	0.9441505915151039	0.5835314862078131
snv.gtgg	BRCA1	0.08001999812089734	0.4064722274320828	-0.04862005909342754	0.8615645139575931	0.1989068524719448
snv.gtgg	BRCA2	3.6978707051709077e-06	0.8419723894717043	0.4853712386684959	1.1985735402749127	3.5746083483318775e-05
snv.gtgt	SPOP	0.19353445169373262	0.43637632065141385	-0.2214345947063635	1.094187236009191	0.37000788570803905
snv.gtgt	BRCA1	0.2801322522464611	0.2514731602179585	-0.20488624963689656	0.7078325700728136	0.44612365564730716
snv.gtgt	BRCA2	0.002747071102192421	0.5475803791667906	0.1892023359269413	0.9059584224066399	0.010505282896296292
snv.ttga	SPOP	0.1494595841240559	0.47850044299730277	-0.1721278983904515	1.129128784385057	0.3077629306223163
snv.ttga	BRCA1	0.17931110819409124	0.31229199689131526	-0.14350558232435134	0.7680895761069819	0.35513310237643236
snv.ttga	BRCA2	0.0011574734656409652	0.5935297687287292	0.23549943363800613	0.9515601038194523	0.004912204463939706
snv.ttgc	SPOP	0.1315013412231017	0.5032746436177385	-0.15074673810233008	1.157296025337807	0.2824843626274037
snv.ttgc	BRCA1	0.08299137696275569	0.40436192868671383	-0.05280277471799033	0.861526632091418	0.2019650292520208
snv.ttgc	BRCA2	0.00025022768861647976	0.6719439399966107	0.3123108736250553	1.0315770063681662	0.0012264681075849994
snv.ttgg	SPOP	0.4749257325363744	0.2393222215619219	-0.4171803505276663	0.89582479365151	0.6200594125737148
snv.ttgg	BRCA1	0.07777804435782058	0.4092748680373052	-0.045537156516034516	0.8640868925906449	0.19613593794580841
snv.ttgg	BRCA2	4.6650729550459367e-05	0.7420605093692796	0.38486934482992696	1.0992516739086322	0.0002718010364574041
snv.ttgt	SPOP	0.2038228626244477	0.41874376410065284	-0.22712068169761013	1.0646082098989158	0.3746026504783009
snv.ttgt	BRCA1	0.5322892271731501	0.14447184929117046	-0.30893517297678874	0.5978788715591297	0.6618796698191676
snv.ttgt	BRCA2	0.02057403076337598	0.41945044448470886	0.06443739779220609	0.7744634911772117	0.06336073190844992
del1_3	SPOP	0.33254204959615274	0.31748267196816593	-0.3246747707284564	0.9596401146647883	0.5110157444383605
del1_3	BRCA1	0.9030440007721953	0.028093297400585582	-0.4239115951267195	0.48009818992789066	0.918886877978725
del1_3	BRCA2	8.877676465238246e-07	0.8840893196139663	0.5315402260117863	1.2366384132161463	1.1882428499626575e-05
del4_9	SPOP	0.2008825429501382	0.4246110354241416	-0.22605004393305195	1.075272114781335	0.373834892762824
del4_9	BRCA1	0.442582577070216	0.17803363048898888	-0.27640968600332005	0.6324769469812977	0.6043956636610801
del4_9	BRCA2	6.590004876854128e-18	1.5582031764020239	1.2039829279663554	1.9124234248376923	1.1466608485726183e-15
del10_100	SPOP	0.24547607715364628	0.38900215254367765	-0.2674685328637276	1.045472837951083	0.41468774198771313
del10_100	BRCA1	0.0005389186950745017	0.7980697594765335	0.34607423227735207	1.250065286675715	0.002435632543973073
del10_100	BRCA2	3.2363168610970524e-28	1.9897047601240208	1.6356639941376308	2.3437455261104105	1.1262382676617742e-25
ins1_3	SPOP	0.26859888483702954	0.36271526797866904	-0.27988811162205696	1.005318647579395	0.4388376146633159
ins1_3	BRCA1	0.0010330965019507393	-0.7596981839353059	-1.213468381926628	-0.3059279859439836	0.004493969783485716
ins1_3	BRCA2	0.0010585148920537804	0.590196103115906	0.23693138425479454	0.9434608219770174	0.004547693610305131
ins4_9	SPOP	0.17784566453062323	0.48954601582383284	-0.22255119489106034	1.201643226538726	0.35513310237643236
ins4_9	BRCA1	0.9977929493664598	-0.0006797192570758004	-0.48230012140850176	0.4809406828943502	0.9999158411119498
ins4_9	BRCA2	7.188786755019916e-06	0.8447967003908101	0.4758654648509327	1.2137279359306876	5.685676797152115e-05
ins10_100	SPOP	0.8032283898321917	-0.10837063621612197	-0.9608069579467605	0.7440656855145166	0.8470408474594021
ins10_100	BRCA1	0.6830263889630748	0.10807959059718393	-0.410688443909126	0.6268476251034939	0.7717311148024351
ins10_100	BRCA2	6.155112636365877e-05	0.801278002915871	0.4093237422331858	1.1932322635985564	0.00034548051571860086
sv.del.xs	SPOP	0.004517769913286823	1.2141101756103896	0.3760847540365313	2.0521355971842477	0.016549304524461204
sv.del.xs	BRCA1	0.04166918935789056	0.5372171866927478	0.020268196971184316	1.054166176414311	0.11600702317236733
sv.del.xs	BRCA2	2.3207748669467486e-11	1.4226503828412471	1.0055003835799794	1.8398003821025148	1.615259307394937e-09
sv.del.s	SPOP	3.782040929732156e-05	1.394450801017217	0.7311489708239417	2.057752631210492	0.0002309035514994369
sv.del.s	BRCA1	0.10717416828239743	0.37995491089200006	-0.08229596524518784	0.8422057870291879	0.24846517300446383
sv.del.s	BRCA2	4.157405055014691e-13	1.3431119525940312	0.9800320576416426	1.7061918475464197	3.616942397862781e-11
sv.del.m	SPOP	6.299061360916942e-06	1.5358769442098397	0.8693134768456473	2.202440411574032	5.2192222704740375e-05
sv.del.m	BRCA1	0.49872796298371813	0.1620573865431578	-0.30746239240367335	0.631577165489989	0.6380784232291687
sv.del.m	BRCA2	1.201916654298423e-05	0.8264095384948902	0.4563743170616902	1.1964447599280903	8.809363035790132e-05
sv.del.l	SPOP	0.012980592831317058	0.8552023219995848	0.18049923625994868	1.529905407739221	0.04221725518970408
sv.del.l	BRCA1	0.5976796038564478	-0.12961042284313742	-0.6109679480720653	0.35174710238579043	0.7026773721014995
sv.del.l	BRCA2	0.07879786028521601	-0.35103209740541463	-0.7424576202078821	0.04039342539705282	0.19727809625363435
sv.del.xl	SPOP	0.005481006971762026	0.9289618012292284	0.2733891273601612	1.5845344750982957	0.019463167614012095
sv.del.xl	BRCA1	0.9690054788314814	-0.009439620132566176	-0.48559475247245376	0.46671551220732144	0.9746066665703917
sv.del.xl	BRCA2	0.336271854817197	0.18307300944294463	-0.19008871002739347	0.5562347289132827	0.5110157444383605
sv.dup.xs	SPOP	0.9999158411119498	-24.1320716358726	-448441.8548169416	448393.5906736699	0.9999158411119498
sv.dup.xs	BRCA1	0.6185430815788774	0.4374806638565324	-1.2845887915253318	2.1595501192383963	0.7147944820070901
sv.dup.xs	BRCA2	0.8526001107545766	-0.19961849590193526	-2.3053292156134053	1.906092223809535	0.8889815406314161
sv.dup.s	SPOP	0.09721280970631815	0.8701846870631785	-0.15816103675397108	1.898530410880328	0.23013644746801848
sv.dup.s	BRCA1	3.5533376518054245e-14	1.7769322724576828	1.3172504877737525	2.236614057141613	4.121871676094293e-12
sv.dup.s	BRCA2	0.12140910948519422	-0.34531967407057557	-0.7822879806728424	0.09164863253169125	0.2657255981185383
sv.dup.m	SPOP	0.13955155831999003	0.6265447736690625	-0.20461320246064074	1.4577027497987656	0.2943269230021608
sv.dup.m	BRCA1	3.000314680571373e-06	1.0943096607774772	0.635114594850129	1.5535047267048254	3.286376952058297e-05
sv.dup.m	BRCA2	0.0015875887967985458	-0.677969955870216	-1.0987179065332795	-0.2572220052071525	0.0064997753092458106
sv.dup.l	SPOP	0.00067094698389582	1.2304586194739224	0.5213953292326196	1.9395219097152254	0.0029934557743044278
sv.dup.l	BRCA1	0.7741167152554986	-0.06927393521920527	-0.5423649930859817	0.4038171226475712	0.8239946090442244
sv.dup.l	BRCA2	0.028866666871983974	-0.4553389646699716	-0.8637254148553284	-0.04695251448461485	0.08513220399534258
sv.dup.xl	SPOP	0.005902888692039819	0.9340399361714928	0.26909267955707716	1.5989871927859085	0.020749548129594515
sv.dup.xl	BRCA1	0.2345169478828787	-0.29173367788565674	-0.7727109272844859	0.18924357151317234	0.40602934260319296
sv.dup.xl	BRCA2	0.6191021822237497	0.09559348152080074	-0.2812945507807594	0.4724815138223608	0.7147944820070901
te.l1	SPOP	0.7044353883499235	-0.1454474179457762	-0.8969413003529129	0.6060464644613605	0.7832061186765922
te.l1	BRCA1	0.1668176064961736	-0.36386045281751156	-0.8797030089876168	0.15198210335259366	0.33751469221318847
te.l1	BRCA2	0.0035053525740186857	-0.647033712722069	-1.0814027217358926	-0.21266470370824553	0.01325937712780981
snv	SPOP	0.6819970957137218	0.13382297450019176	-0.5063111823102666	0.7739571313106501	0.7717311148024351
snv	BRCA1	0.38399992873634925	0.20025367520182424	-0.25059924410612944	0.6511065945097779	0.5604319573577747
snv	BRCA2	0.002391335605475312	0.5447827253222526	0.19317326657723283	0.8963921840672724	0.009350390906802343
indel	SPOP	0.2774244126279153	0.3552164591532718	-0.2857894188180906	0.9962223371246343	0.44574447300661885
indel	BRCA1	0.544898807810618	0.13936989754924084	-0.3118196789985612	0.5905594740970429	0.667692905345405
indel	BRCA2	4.654272518710067e-09	1.05212590876599	0.7001717654994472	1.404080052032533	1.7996520405678925e-07
sv	SPOP	0.011811607326126801	0.8248571176737364	0.1827332408696416	1.4669809944778311	0.03914704142373454
sv	BRCA1	0.05486152999724941	0.44267891634333356	-0.009220938471915241	0.8945787711585824	0.1479985460390914
sv	BRCA2	0.08839284029304705	0.3082720910383764	-0.04631975298292629	0.662863935059679	0.2114859636582654
