## Supplemental Table 5 for "Mutation-Attention (MuAt): deep representation learning of somatic mutations for tumour typing and subtyping"

feature	p	coeff	cilo	cihi	q
M1	0.9919974034312944	0.0008929599695583212	-0.1736744202199764	0.17546034015909304	0.9919974034312944
M2	4.3855991166821285e-11	-0.6858967424688946	-0.8890029105632143	-0.48279057437457495	1.052543788003711e-09
M3	0.5569623313093057	-0.05276969590365762	-0.22892414903424566	0.1233847572269304	0.6482329999622731
M4	4.447230518683326e-06	-0.5322295157642205	-0.7591048878988853	-0.30535414362955576	2.6683383112099958e-05
M5	0.03493375987837923	0.23260275619114384	0.016464362385041453	0.44874114999724624	0.055894015805406774
M6	4.409150989188094e-05	0.37684273119404255	0.19628409537935973	0.5574013670087253	0.0002116392474810285
M7	0.6134504567716483	0.05579823348011731	-0.16077940038395638	0.272375867344191	0.6692186801145255
M8	0.0781331841622757	0.21212675446610568	-0.0239023873190021	0.44815589625121344	0.11719977624341356
M9	0.011173320234540197	0.3813060678220348	0.08683723087135653	0.6757749047727131	0.022544749109878737
M10	0.1384842926683184	0.1455238103877235	-0.0470380027679852	0.3380856235434322	0.1955072367082142
M11	6.626283224149129e-08	-0.40426948803580137	-0.5505705352634794	-0.2579684408081233	5.301026579319303e-07
M12	0.8362360269106107	0.016298558786786793	-0.13830307966680458	0.17090019724037817	0.872594115037159
M13	0.027402757953710458	0.2424535430078663	0.02703873303127441	0.4578683529844582	0.04943299233724037
M14	0.006032256245884233	-0.2918271565344748	-0.5000340713648226	-0.08362024170412702	0.016086016655691288
M15	0.011272374554939369	-0.19346064667023694	-0.343045780707274	-0.04387551263319989	0.022544749109878737
M16	0.5571721319273806	-0.05892487301396327	-0.25573107209414464	0.1378813260662181	0.6482329999622731
M17	0.26160251948285956	-0.13004409223354085	-0.3571513203522336	0.09706313588515189	0.3488033593104794
M18	0.0006510956696186448	-0.4614045840294172	-0.7264295594729421	-0.19637960858589232	0.0019532870088559344
M19	0.0003904446788840678	-0.36594163441049266	-0.5679887871498622	-0.16389448167112308	0.0014702852159525477
M20	0.009068971143870836	-0.36058850997632597	-0.631340802517669	-0.08983621743498299	0.021765530745290005
M21	1.0769202135159749e-10	-0.6139867018137993	-0.7996277924752886	-0.42834561115231007	1.29230425621917e-09
M22	0.0004288331879861598	-0.40358818881541864	-0.6279937645800251	-0.17918261305081212	0.0014702852159525477
M23	0.567203874966989	-0.051691340176936496	-0.22882587280586866	0.12544319245199567	0.6482329999622731
M24	0.02883591219672355	-0.240716786561178	-0.4565485184891105	-0.024885054633245557	0.04943299233724037
